# Functional assessment of the “two-hit” model for neurodevelopmental defects in *Drosophila* and *X. laevis*

**DOI:** 10.1101/2020.09.14.295923

**Authors:** Lucilla Pizzo, Micaela Lasser, Tanzeen Yusuff, Matthew Jensen, Phoebe Ingraham, Emily Huber, Mayanglambam Dhruba Singh, Connor Monahan, Janani Iyer, Inshya Desai, Siddharth Karthikeyan, Dagny J. Gould, Sneha Yennawar, Alexis T Weiner, Vijay Kumar Pounraja, Arjun Krishnan, Melissa Rolls, Laura Anne Lowery, Santhosh Girirajan

## Abstract

We previously identified a deletion on chromosome 16p12.1 that is mostly inherited and associated with multiple neurodevelopmental outcomes, where severely affected probands carried an excess of rare pathogenic variants compared to mildly affected carrier parents. We hypothesized that the 16p12.1 deletion sensitizes the genome for disease, while “second-hits” in the genetic background modulate the phenotypic trajectory. To test this model, we examined how neurodevelopmental defects conferred by knockdown of individual 16p12.1 homologs are modulated by simultaneous knockdown of homologs of “second-hit” genes in *Drosophila melanogaster* and *Xenopus laevis*. We observed that knockdown of 16p12.1 homologs affect multiple phenotypic domains, leading to delayed developmental timing, seizure susceptibility, brain alterations, abnormal dendrite and axonal morphology, and cellular proliferation defects. Compared to genes within the 16p11.2 deletion, which has higher *de novo* occurrence, 16p12.1 homologs were less likely to interact with each other in *Drosophila* models or a human brain-specific interaction network, suggesting that interactions with “second-hit” genes may confer higher impact towards neurodevelopmental phenotypes. Assessment of 212 pairwise interactions in *Drosophila* between 16p12.1 homologs and 76 homologs of patient-specific “second-hit” genes (such as *ARID1B* and *CACNA1A*), genes within neurodevelopmental pathways (such as *PTEN* and *UBE3A*), and transcriptomic targets (such as *DSCAM* and *TRRAP*) identified genetic interactions in 63% of the tested pairs. In 11 out of 15 families, homologs of patient-specific “second-hits” enhanced or suppressed the phenotypic effects of one or many 16p12.1 homologs. In fact, homologs of *SETD5* synergistically interacted with homologs of *MOSMO* in both *Drosophila* and *X. laevis*, leading to modified cellular and brain phenotypes, as well as axon outgrowth defects that were not observed with knockdown of either individual homolog. Our results suggest that several 16p12.1 genes sensitize the genome towards neurodevelopmental defects, and complex interactions with “second-hit” genes determine the ultimate phenotypic manifestation.

**Author Summary:** Copy-number variants, or deletions and duplications in the genome, are associated with multiple neurodevelopmental disorders. The developmental delay-associated 16p12.1 deletion is mostly inherited, and severely affected children carry an excess of “second-hits” variants compared to mildly affected carrier parents, suggesting that additional variants modulate the clinical manifestation. We studied this “two-hit” model using *Drosophila* and *Xenopus laevis*, and systematically tested how homologs of “second-hit” genes modulate neurodevelopmental defects observed for 16p12.1 homologs. We observed that 16p12.1 homologs independently led to multiple neurodevelopmental features and weakly interacted with each other, suggesting that interactions with “second-hit” homologs potentially have a higher impact towards neurodevelopmental defects than interactions between 16p12.1 homologs. We tested 212 pairwise interactions of 16p12.1 homologs with “second-hit” homologs and genes within conserved neurodevelopmental pathways, and observed modulation of neurodevelopmental defects caused by 16p12.1 homologs in 11 out of 15 families, and 16/32 of these changes could be attributed to genetic interactions. Interestingly, we observed that *SETD5* homologs interacted with homologs of *MOSMO*, which conferred additional neuronal phenotypes not observed with knockdown of individual homologs. We propose that the 16p12.1 deletion sensitizes the genome to multiple neurodevelopmental defects, and complex interactions with “second-hit” genes determine the clinical trajectory of the disorder.
