## Supplemental Tables and Figures for "Functional assessment of the “two-hit” model for neurodevelopmental defects in *Drosophila* and *X. laevis*": S3 File_revision.xlsx

### Sheet: Summary of genetic interactions
S3 File. Summary of genetic interactions identified with 16p12.1 homologs in Drosophila*
Functional association	Human gene	Fly homolog	UQCR-C2	Cen	CG14182	Sin
16p12.1 homolog	UQCRC2	UQCR-C2	Not validated (1/2)	Not validated (1/2)	Not validated (1/2)	No interaction (2/2)
16p12.1 homolog	CDR2	Cen	Positive (2/2)	Not validated (1/2)	Not validated (1/2)	Positive (2/2)
16p12.1 homolog	POLR3E	Sin	Not validated (1/3)	No interaction (2/3)	Positive (2/3)	No interaction (2/3)
16p12.1 homolog	MOSMO	CG14182	Not validated (1/2)	Not validated (1/2)	Not validated (1/2)	Not validated (1/2)
Homolog of "second-hit" gene	SETD5	upSET	No interaction (2/2)	Positive (2/2)	Negative (2/2)	No interaction (2/2)
Homolog of "second-hit" gene	LAMC3	LanB2	Positive (2/2)	Not validated (1/2)	Not validated (1/2)	Positive (2/2)
Homolog of "second-hit" gene	DMD	Dys	Not validated (1/2)	No interaction (2/2)	Not validated (1/2)	Positive (2/2)
Homolog of "second-hit" gene	DPM1	Dpm1	Not validated (1/2)	Not validated (1/2)	No interaction (2/2)	Not validated (1/2)
Homolog of "second-hit" gene	DNAH7	Dhc36C	Not validated (1/2)	Not validated (1/2)	No interaction (2/2)	Not validated (1/2)
Homolog of "second-hit" gene	CEP135	Cep135	No interaction (2/3)	Negative (2/3)	No interaction (2/3)	Negative (2/3)
Homolog of "second-hit" gene	PDLIM5	Zasp52	Positive (2/2)	Not validated (1/2)	Not validated (1/2)	Positive (2/2)
Homolog of "second-hit" gene	ARID1B	osa	No interaction (2/3)	Positive (3/3)	Positive (2/3)	Not validated (1/3)
Homolog of "second-hit" gene	PEX1	Pex1	Not validated (1/2)	No interaction (2/2)	Positive (2/2)	No interaction (2/2)
Homolog of "second-hit" gene	PYGM	GlyP	Potential Positive (1/1)	Potential Positive (1/1)	Potential Positive (1/1)	Potential Positive (1/1)
Homolog of "second-hit" gene	DST	shot	Positive (2/3)	Positive (2/3)	No interaction (2/3)	Positive (2/3)
Homolog of "second-hit" gene	PSMD1	Rpn2	Potential Positive (1/1)	Potential no interaction (1/1)	Potential no interaction (1/1)	Potential Positive (1/1)
Homolog of "second-hit" gene	RAPGEF6	PDZ-GEF	Positive (2/2)	Not validated (1/2)	Positive (2/2)	Not validated (1/2)
Homolog of "second-hit" gene	NALCN	na	Not validated (1/2)	Not validated (1/2)	Not validated (1/2)	Not validated (1/2)
Homolog of "second-hit" gene	CAPN9	CalpA	Potential no interaction (1/1)	Potential no interaction (1/1)	Potential no interaction (1/1)	Potential Positive (1/1)
Homolog of "second-hit" gene	PDE11A	Pde6	Not validated (1/2)	Not validated (1/2)	Not validated (1/2)	No interaction (2/2)
Homolog of "second-hit" gene	USP45	Usp16-45	Potential no interaction (1/1)	Potential no interaction (1/1)	Potential no interaction (1/1)	Potential no interaction (1/1)
Homolog of "second-hit" gene	OPRL1	AstC-R2	Not validated (1/2)	Not validated (1/2)	Not validated (1/2)	Not validated (1/2)
Homolog of "second-hit" gene	DNAH10	Dhc98D	Potential Positive (1/1)	Potential Positive (1/1)	Potential Positive (1/1)	Potential no interaction (1/1)
Homolog of "second-hit" gene	CACNA1A	cac	Potential Positive (1/1)	Potential Positive (1/1)	Potential Positive (1/1)	Potential Positive (1/1)
Homolog of "second-hit" gene	CADPS	Cadps	Positive (2/2)	No interaction (2/2)	Not validated (1/2)	Positive (2/2)
Homolog of "second-hit" gene	CHRNA7 (dα7)	nAChRα7	No interaction (2/2)	No interaction (2/2)	No interaction (2/2)	No interaction (2/2)
Homolog of "second-hit" gene	CHRNA7 (dα6)	nAChRα6	Potential no interaction (1/1)	Potential Negative (1/1)	Potential Negative (1/1)	Potential Negative (1/1)
Homolog of "second-hit" gene	NRXN1	Nrx-1	No interaction (2/3)	Not validated (1/2)	Positive (2/3)	No interaction (2/3)
Neurodevelopmental gene	CHD8	kis	Not validated (1/2)	Not validated (1/2)	Not validated (1/2)	Negative (2/2)
Neurodevelopmental gene	SCN2A	para	Positive (2/2)	Not validated (1/2)	Positive (2/2)	Positive (2/2)
Neurodevelopmental gene	PTEN	Pten	Not validated (1/2)	No interaction (2/2)	No interaction (2/2)	Not validated (1/2)
Neurodevelopmental gene	SHANK3	prosap	Positive (2/2)	Positive (2/2)	Positive (2/2)	Not validated (1/2)
Neurodevelopmental gene	UBE3A	Ube3a	Positive (2/2)	Positive (2/2)	Not validated (1/2)	Positive (2/2)
Neurodevelopmental gene	KCTD13	CG10465	Potential Negative (1/1)	Potential no interaction (1/1)	Potential Negative (1/1)	Potential no interaction (1/1)
Neurodevelopmental gene	MAPK3	rl	No interaction (2/3)	Not validated (1/3)	Not validated (1/3)	No interaction (2/3)
Functional association	COX1	mt:CoI	Potential no interaction (1/1)	Potential no interaction (1/1)	Potential no interaction (1/1)	Potential no interaction (1/1)
Functional association	COX2	mt:CoII	Potential no interaction (1/1)	Potential Negative (1/1)	Potential Negative (1/1)	Potential Negative (1/1)
Functional association	ND2	mt:ND2	Potential no interaction (1/1)	Potential no interaction (1/1)	Potential no interaction (1/1)	Potential no interaction (1/1)
Functional association	ND3	mt:ND3	Potential Negative (1/1)	Potential Negative (1/1)	Potential Negative (1/1)	Potential Negative (1/1)
Functional association	ND4	mt:ND4	NA	NA	NA	NA
Functional association	MYC (down-regulated)	Myc	Positive (2/3)	Not validated(1/3)	Positive (2/3)	No interaction (2/3)
Functional association	MYC (up-regulated)	Myc	No interaction (2/2)	Not validated (1/2)	Positive (2/2)	No interaction (2/2)
Transcriptome target or related	ADCY7	CG32301	NA	NA	NA	Potential Negative (1/1)
Transcriptome target or related	ACTN1	Actn	NA	NA	NA	Potential Negative (1/1)
Transcriptome target or related	ASPM	Asp	NA	NA	NA	Potential no interaction (1/1)
Transcriptome target or related	CNGA2	CG42260	NA	NA	NA	Potential Negative (1/1)
Transcriptome target or related	MYO7A	ck	NA	NA	NA	Potential no interaction (1/1)
Transcriptome target or related	DHRS11	CG9150	Potential Negative (1/1)	NA	Potential Negative (1/1)	NA
Transcriptome target or related	CASP7	Drice	NA	NA	NA	Negative (2/2)
Transcriptome target or related	DSCAML1 (down-regulated)	Dscam1	NA	NA	NA	Negative (2/3)
Transcriptome target or related	DSCAM	Dscam4	NA	NA	NA	Potential Positive (1/1)
Transcriptome target or related	FSCN2	sn	NA	NA	NA	Negative (2/2)
Transcriptome target or related	ESPN	f	NA	NA	NA	NA
Transcriptome target or related	REELD1	CG14515	NA	NA	NA	Potential Negative (1/1)
Transcriptome target or related	GRIK1	GluRIIb	NA	NA	NA	Potential no interaction (1/1)
Transcriptome target or related	GNS	CG30059	NA	Potential Negative (1/1)	Potential no interaction (1/1)	NA
Transcriptome target or related	CRYAB (down-regulated)	Hsp23	Potential no interaction (1/1)	Potential Negative (1/1)	NA	NA
Transcriptome target or related	CRYAB(up-regulated)	Hsp23	Potential no interaction (1/1)	Potential no interaction (1/1)	NA	NA
Transcriptome target or related	CRYAA	Hsp26	Potential no interaction (1/1)	Potential Negative (1/1)	NA	NA
Transcriptome target or related	HSPA1A	Hsp70Ab	Not validated (1/2)	Not validated (1/2)	NA	NA
Transcriptome target or related	HSPA1A; HSPA1B	Hsp70Aa-Hsp70Bb	Potential Positive (1/1)	Potential no interaction (1/1)	NA	NA
Transcriptome target or related	METTL6	CG34195	Potential Negative (1/1)	Potential Negative (1/1)	Potential Negative (1/1)	Potential Negative (1/1)
Transcriptome target or related	GMR3	mGluR	NA	NA	NA	Potential Positive (1/1)
Transcriptome target or related	MYO15A	Myo10A	NA	NA	NA	Potential Negative (1/1)
Transcriptome target or related	MYO5A	didum	NA	NA	NA	Potential Negative (1/1)
Transcriptome target or related	P4H41	CG18233	NA	Potential Negative (1/1)	NA	Potential Negative (1/1)
Transcriptome target or related	CTSE	Bace	NA	NA	NA	Potential Negative (1/1)
Transcriptome target or related	SCN8A	NaCP60E	NA	NA	NA	No interaction (2/3)
Transcriptome target or related	SLC6A1	Gat	NA	NA	NA	Potential Negative (1/1)
Transcriptome target or related	WNT7B	Wnt2	NA	NA	NA	Potential Positive (1/1)
Transcriptome target or related	WNT9B	Wnt4	NA	NA	NA	Potential Negative (1/1)
Transcriptome target or related	WNT5B	Wnt5	NA	NA	NA	Potential Positive (1/1)
Transcriptome target or related	MECOM	CG10348	NA	NA	Not validated (1/2)	Positive (2/2)
Transcriptome target or related	TRRAP	Nipped-A	NA	NA	Potential Negative (1/1)	Potential Positive (1/1)
Transcriptome target or related	CBX1	rhi	NA	NA	Not validated (1/2)	Positive (2/2)
Transcriptome target or related	CHD3	Chd3	NA	NA	Positive (2/2)	Positive (2/2)
Transcriptome target or related	AURKB	aurB	NA	NA	Potential Positive (1/1)	Positive (2/2)
Transcriptome target or related	CHAF1B	Caf1-105	NA	NA	Not validated (1/2)	Positive (2/2)
Transcriptome target or related	TAF12	Taf12L	NA	NA	Potential Negative (1/1)	Potential no interaction (1/1)
Transcriptome target or related	TTF2	CG10445	NA	NA	Potential Positive (1/1)	Potential Positive (1/1)
Transcriptome target or related	PHF7	Phf7	NA	NA	Potential Positive (1/1)	Potential Positive (1/1)
Transcriptome target or related	KDM4C	Kdm4B	NA	NA	Not validated (1/2)	Not validated (1/2)
*Compared to expected using the multiplicative model
*Numbers in parenthesis indicate number of lines with the result/number of lines tested

### Sheet: Phenotype change
Moduation of phenotypes of 16p12.1 homologs by second-hit genes in Drosophila.
Functional association	Human gene	Fly homolog	UQCR-C2	Cen	CG14182	Sin
16p12.1 homolog	UQCRC2	UQCR-C2	Not validated (1/3)	Suppression (2/3)	No change (2/3)	Not validated (1/3)
16p12.1 homolog	CDR2	Cen	Not validated (1/2)	Not validated (1/2)	No change (2/2)	Not validated (1/2)
16p12.1 homolog	POLR3E	Sin	Enhancement (3/3)	No change (2/3)	Enhancement (2/3)	Enhancement (2/3)
16p12.1 homolog	MOSMO	CG14182	Enhancement (2/2)	Not validated (1/2)	Not validated (1/2)	Not validated (1/2)
Homolog of "second-hit" gene	SETD5	upSET	Not validated (1/2)	No change (2/2)	Enhancement (2/2)	Enhancement (2/2)
Homolog of "second-hit" gene	LAMC3	LanB2	Enhancement (2/2)	Not validated (1/2)	Not validated (1/2)	Not validated (1/2)
Homolog of "second-hit" gene	DMD	Dys	Not validated (1/2)	No change (2/2)	Not validated (1/2)	Not validated (1/2)
Homolog of "second-hit" gene	DPM1	Dpm1	Not validated (1/2)	No change (2/2)	Not validated (1/2)	Not validated (1/2)
Homolog of "second-hit" gene	DNAH7	Dhc36C	Not validated (1/2)	Not validated (1/2)	No change (2/2)	Not validated (1/2)
Homolog of "second-hit" gene	CEP135	Cep135	Suppression (2/3)	No change (2/3)	No change (2/3)	Not change (2/3)
Homolog of "second-hit" gene	PDLIM5	Zasp52	Not validated (1/2)	Enhancement (2/2)	Enhancement (2/2)	Not validated (1/2)
Homolog of "second-hit" gene	ARID1B	osa	Suppression (2/3)	Suppression (2/3)	Suppression (3/3)	Suppression (2/3)
Homolog of "second-hit" gene	PEX1	Pex1	No change (2/2)	Not validated (1/2)	No change (2/2)	Enhancement (2/2)
Homolog of "second-hit" gene	PYGM	GlyP	No change (2/2)	No change (1/1)	No change (1/1)	Not validated (1/2)
Homolog of "second-hit" gene	DST	shot	Enhancement (3/3)	Enhancement (3/3)	Enhancement (3/3)	Enhancement (3/3)
Homolog of "second-hit" gene	PSMD1	Rpn2	Enhancement (1/1)	No change (1/1)	Enhancement (1/1)	Enhancement (1/1)
Homolog of "second-hit" gene	RAPGEF6	PDZ-GEF	Enhancement (2/2)	Enhancement (2/2)	Enhancement (2/2)	Enhancement (2/2)
Homolog of "second-hit" gene	NALCN	na	Not validated (1/2)	No change (2/2)	Not validated (1/2)	Not validated (1/2)
Homolog of "second-hit" gene	CAPN9	CalpA	Enhancement (1/1)	No change (1/1)	Enhancement (1/1)	No change (1/1)
Homolog of "second-hit" gene	PDE11A	Pde6	Not validated (1/2)	No change (2/2)	Not validated (1/2)	No change (2/2)
Homolog of "second-hit" gene	USP45	Usp16-45	Not validated (1/2)	No change (2/2)	Not validated (1/2)	Not validated (1/2)
Homolog of "second-hit" gene	OPRL1	AstC-R2	No change (2/2)	No change (2/2)	Not validated (1/2)	Not validated (1/2)
Homolog of "second-hit" gene	DNAH10	Dhc98D	Enhancement (1/1)	No change (1/1)	Enhancement (1/1)	Enhancement (1/1)
Homolog of "second-hit" gene	CACNA1A	cac	No change (1/1)	No change (1/1)	Suppression (1/1)	No change (1/1)
Homolog of "second-hit" gene	CADPS	Cadps	No change (2/2)	No change (2/2)	No change (2/2)	Enhancement (2/2)
Homolog of "second-hit" gene	CHRNA7 (dα7)	nAChRα7	Not validated (1/2)	Not validated (1/2)	Not validated (1/2)	Not validated (1/2)
Homolog of "second-hit" gene	CHRNA7 (dα6)	nAChRα6	No change (1/1)	Enhancement (1/1)	No change (1/1)	No change (1/1)
Homolog of "second-hit" gene	NRXN1	Nrx-1	Enhancement (3/3)	Not validated (1/2)	No change (2/3)	Enhancement (3/3)
Neurodevelopmental gene	CHD8	kis	Not validated (1/2)	Not validated (1/2)	Suppression (2/2)	Not validated (1/2)
Neurodevelopmental gene	SCN2A	para	Not validated (1/2)	No change (2/2)	Not validated (1/2)	No change (2/2)
Neurodevelopmental gene	PTEN	Pten	Not validated (1/2)	Not validated (1/2)	Not validated (1/2)	Enhancement (2/2)
Neurodevelopmental gene	SHANK3	prosap	Not validated (1/2)	No change (2/2)	Not validated (1/2)	Not validated (1/2)
Neurodevelopmental gene	UBE3A	Ube3a	Not validated (1/2)	Not validated (1/2)	No change (2/2)	Not validated (1/2)
Neurodevelopmental gene	KCTD13	CG10465	Enhancement (1/1)	Enhancement (1/1)	Enhancement (1/1)	Enhancement (1/1)
Neurodevelopmental gene	MAPK3	rl	Not validated (1/3)	Not validated (1/3)	No change (2/3)	Enhancement (2/3)
Functional association	COX1	mt:CoI	Suppression (1/1)	Suppression (1/1)	Suppression (1/1)	No change (1/1)
Functional association	COX2	mt:CoII	Suppression (1/1)	Suppression (1/1)	Suppression (1/1)	No change (1/1)
Functional association	ND2	mt:ND2	Suppression (1/1)	No change (1/1)	No change (1/1)	Suppression (1/1)
Functional association	ND3	mt:ND3	No change (1/1)	No change (1/1)	No change (1/1)	No change (1/1)
Functional association	ND4	mt:ND4	Suppression (1/1)	No change (1/1)	Suppression (1/1)	NA
Functional association	MYC (down-regulated)	Myc	No change (3/3)	No change (3/3)	Suppression (2/3)	No change (2/3)
Functional association	MYC (up-regulated)	Myc	Not validated (1/2)	Not validated (1/2)	Not validated (1/2)	Not validated (1/2)
Transcriptome target or related	ADCY7	CG32301	NA	NA	NA	No change (1/1)
Transcriptome target or related	ACTN1	Actn	NA	NA	NA	Enhancement (1/1)
Transcriptome target or related	ASPM	Asp	NA	NA	NA	No change (1/1)
Transcriptome target or related	CNGA2	CG42260	NA	NA	NA	Suppression (1/1)
Transcriptome target or related	MYO7A	ck	NA	NA	NA	Enhancement (1/1)
Transcriptome target or related	DHRS11	CG9150	No change (1/1)	NA	No change (1/1)	NA
Transcriptome target or related	CASP7	Drice	NA	NA	NA	No change (3/2)
Transcriptome target or related	DSCAML1 (down-regulated)	Dscam1	NA	NA	NA	Enhancement (2/3)
Transcriptome target or related	DSCAM	Dscam4	NA	NA	NA	Enhancement (1/1)
Transcriptome target or related	FSCN2	sn	NA	NA	NA	Not validated (1/2)
Transcriptome target or related	ESPN	f	NA	NA	NA	Enhancement (1/1)
Transcriptome target or related	REELD1	CG14515	NA	NA	NA	No change (1/1)
Transcriptome target or related	GRIK1	GluRIIb	NA	NA	NA	No change (1/1)
Transcriptome target or related	GNS	CG30059	NA	Enhancement (1/1)	Enhancement (1/1)	NA
Transcriptome target or related	CRYAB (down-regulated)	Hsp23	Not validated (1/2)	No change (2/2)	NA	NA
Transcriptome target or related	CRYAB(up-regulated)	Hsp23	Enhancement (1/1)	Enhancement (1/1)	NA	NA
Transcriptome target or related	CRYAA	Hsp26	No change (1/1)	Enhancement (1/1)	NA	NA
Transcriptome target or related	HSPA1A	Hsp70Ab	Not validated (1/2)	No change (2/2)	NA	NA
Transcriptome target or related	HSPA1A; HSPA1B	Hsp70Aa-Hsp70Bb	Suppression (1/1)	No change (1/1)	NA	NA
Transcriptome target or related	METTL6	CG34195	Suppression (1/1)	No change (1/1)	Enhancement (1/1)	Enhancement (1/1)
Transcriptome target or related	GMR3	mGluR	NA	NA	NA	No change (1/1)
Transcriptome target or related	MYO15A	Myo10A	NA	NA	NA	Enhancement (1/1)
Transcriptome target or related	MYO5A	didum	NA	NA	NA	Enhancement (1/1)
Transcriptome target or related	P4H41	CG18233	NA	Suppression (1/1)	NA	Suppression (1/1)
Transcriptome target or related	CTSE	Bace	NA	NA	NA	Enhancement (1/1)
Transcriptome target or related	SCN8A	NaCP60E	NA	NA	NA	No change (2/3)
Transcriptome target or related	SLC6A1	Gat	NA	NA	NA	Enhancement (1/1)
Transcriptome target or related	WNT7B	Wnt2	NA	NA	NA	Enhancement (1/1)
Transcriptome target or related	WNT9B	Wnt4	NA	NA	NA	No change (1/1)
Transcriptome target or related	WNT5B	Wnt5	NA	NA	NA	No change (1/1)
Transcriptome target or related	MECOM	CG10348	NA	NA	Not validated (1/2)	Not validated (1/2)
Transcriptome target or related	TRRAP	Nipped-A	NA	NA	Enhancement (1/1)	Suppression (1/1)
Transcriptome target or related	CBX1	rhi	NA	NA	Not validated (1/2)	No change (2/2)
Transcriptome target or related	CHD3	Chd3	NA	NA	No change (2/2)	No change (2/2)
Transcriptome target or related	AURKB	aurB	NA	NA	Enhancement (1/1)	Suppression (2/2)
Transcriptome target or related	CHAF1B	Caf1-105	NA	NA	Not validated (1/2)	Not validated (1/2)
Transcriptome target or related	TAF12	Taf12L	NA	NA	No change (1/1)	Suppression (1/1)
Transcriptome target or related	TTF2	CG10445	NA	NA	No change (1/1)	Suppression (1/1)
Transcriptome target or related	PHF7	Phf7	NA	NA	Suppression (1/1)	No change (1/1)
Transcriptome target or related	KDM4C	Kdm4B	NA	NA	No change (2/2)	No change (2/2)
*Numbers in parenthesis indicate number of lines with the result/number of lines tested
