## Supplemental Tables and Figures for "Functional assessment of the “two-hit” model for neurodevelopmental defects in *Drosophila* and *X. laevis*": S5 File_revision.xlsx

### Sheet: 16p11.2 connector genes
S5 File. Connectors of 16p12.1 and 16p11.2 genes identified in a human brain network.
Start gene	End gene	Connectivity	Connector genes
ALDOA	ASPHD1	2.41809	GAPDH	ACTB	CFL1	LIMK1
ALDOA	CDIPT	4.24079	CAPNS1	TAX1BP3
ALDOA	CORO1A	4.99143	PPP1CA
ALDOA	DOC2A	2.25114	PKM	CDK16	GSK3A	AFF2
ALDOA	FAM57B	1.75777	GPI	NUCB1	FKBP8	TNK2
ALDOA	GDPD3	2.19759	GPI	NUCB1	AGPAT1	WDTC1
ALDOA	HIRIP3	5.37247	RALY
ALDOA	INO80E	8.251	PSMD2	RUVBL2
ALDOA	KCTD13	4.43008	CAPNS1	PLEC
ALDOA	KIF22	7.53212	PSMD2	POLD2	MCM7
ALDOA	MAPK3	7.5422	ATP6V0C
ALDOA	MAZ	8.53717	OTUB1
ALDOA	MVP	7.28236	CAPNS1	GRN
ALDOA	PAGR1	3.77619	GPI	UQCRC1	POP7
ALDOA	PPP4C	16.0012
ALDOA	PRRT2	1.93805	ATP5D	TRIM28	SMARCA4	SMARCC2	ITSN1	SNAP25
ALDOA	QPRT	3.62693	CAPNS1	SLC25A1	TM7SF2
ALDOA	SEZ6L2	4.08745	CAPNS1	ARHGDIA	GRINA	CHPF
ALDOA	SPN	2.16892	PPP2R1A	E2F4
ALDOA	TAOK2	6.64519	GPI	NUCB1	AGPAT1
ALDOA	TBX6	2.55947	PPP2R1A	E2F4	GRK2
ALDOA	TMEM219	2.51816	CAPNS1	GABARAP
ALDOA	YPEL3	2.85798	CAPNS1	GABARAP	NPC2
ALDOA	ZG16	1.84356	ATP5D	TRIM28	CHD3	SGSM2	EGFR
ASPHD1	ALDOA	2.41809	LIMK1	CFL1	ACTB	GAPDH
ASPHD1	CDIPT	1.72628	SEZ6L2	CHPF	PLOD3
ASPHD1	CORO1A	1.71091	SEZ6L2	CHPF	GRINA	ARHGDIA	PPP1CA
ASPHD1	DOC2A	2.15051	PDIA2
ASPHD1	FAM57B	1.51794	CAMK2B	MAP3K10	PRDM8
ASPHD1	GDPD3	1.52119	SEZ6L2	CHPF	WDTC1
ASPHD1	HIRIP3	1.80358	LIMK1	CFL1	ACTB	PFN1	RALY
ASPHD1	INO80E	1.96221	SEZ6L2	CHPF	GRINA	ARHGDIA	POLR2E	RUVBL2
ASPHD1	KCTD13	2.1138	SEZ6L2	CHPF	FKBP8
ASPHD1	KIF22	2.22545	E2F1	PKMYT1
ASPHD1	MAPK3	2.27076	SEZ6L2	CHPF	FKBP8
ASPHD1	MAZ	2.37933	SEZ6L2	CHPF	FKBP8
ASPHD1	MVP	2.12926	SEZ6L2	CHPF	PLOD3	GRN
ASPHD1	PAGR1	1.64765	E2F1	CCNA2	CDC6	MCM3	NUP85
ASPHD1	PPP4C	2.30052	SEZ6L2	CHPF	GRINA	ARHGDIA	UBE2M
ASPHD1	PRRT2	1.80189	APLP1	SNAP25
ASPHD1	QPRT	1.7676	SEZ6L2	CHPF	LAMB2
ASPHD1	SEZ6L2	5.25833
ASPHD1	SPN	1.8479	CAMK2B	SLC11A1
ASPHD1	TAOK2	2.9239	TRIM3
ASPHD1	TBX6	2.55092	CAMK2B
ASPHD1	TMEM219	1.38012	TRIM3	HDAC5	GABARAP
ASPHD1	YPEL3	1.58795	SEZ6L2	CA11
ASPHD1	ZG16	1.56548	MAPK11	RGS6
CDIPT	ALDOA	4.24079	TAX1BP3	CAPNS1
CDIPT	ASPHD1	1.72628	PLOD3	CHPF	SEZ6L2
CDIPT	CORO1A	3.0112	TAX1BP3	PPP1CA
CDIPT	DOC2A	1.6561	TAX1BP3	CAPNS1	GNB2	CDK16	GSK3A	AFF2
CDIPT	FAM57B	1.36527	TAX1BP3	CAPNS1	NUCB1	FKBP8	TNK2
CDIPT	GDPD3	1.63715	TAX1BP3	NPC2	GABARAP	HDAC5	WDTC1
CDIPT	HIRIP3	2.71997	TAX1BP3	PPP1CA	MCM5
CDIPT	INO80E	3.48467	TAX1BP3	PPP1CA	RUVBL2
CDIPT	KCTD13	2.61605	TAX1BP3	CAPNS1	PLEC
CDIPT	KIF22	3.33318	TAX1BP3	PPP1CA	MCM5	MCM7
CDIPT	MAPK3	3.29484	TAX1BP3	ATP6V0D1	ATP6V0C
CDIPT	MAZ	3.45788	TAX1BP3	PFN1	ARHGDIA
CDIPT	MVP	4.14466	TAX1BP3
CDIPT	PAGR1	2.39597	TAX1BP3	PPP1CA	DDX23
CDIPT	PPP4C	4.01512	TAX1BP3	PPP1CA
CDIPT	PRRT2	1.55576	EFR3A	SOCS5	PSD3	SNAP25
CDIPT	QPRT	2.7675	TAX1BP3	AKR7A2
CDIPT	SEZ6L2	2.57	PLOD3	CHPF
CDIPT	SPN	1.5498	TAX1BP3	CAPNS1	PPP2R1A	E2F4
CDIPT	TAOK2	3.20935	TAX1BP3	CAPNS1	GNB2	STRN4
CDIPT	TBX6	1.78992	TAX1BP3	PFN1	ARHGDIA	GRK2
CDIPT	TMEM219	1.8475	TAX1BP3	NPC2	GABARAP
CDIPT	YPEL3	2.30748	TAX1BP3	NPC2
CDIPT	ZG16	1.47314	BLCAP	SPG7	SGSM2	EGFR
CORO1A	ALDOA	4.99143	PPP1CA
CORO1A	ASPHD1	1.71091	PPP1CA	ARHGDIA	GRINA	CHPF	SEZ6L2
CORO1A	CDIPT	3.0112	PPP1CA	TAX1BP3
CORO1A	DOC2A	1.73394	PPP1CA	MLF2	CDK16	GSK3A	AFF2
CORO1A	FAM57B	1.4024	PPP1CA	POLR2E	HRAS	RIN1	PRDM8
CORO1A	GDPD3	1.64121	PPP1CA	UQCRC1	SLC25A11	AGPAT1	WDTC1
CORO1A	HIRIP3	3.13783	PPP1CA	MCM5
CORO1A	INO80E	4.20148	PPP1CA	RUVBL2
CORO1A	KCTD13	2.70971	PPP1CA	GNB2	STRN4
CORO1A	KIF22	3.9832	PPP1CA	MCM5	MCM7
CORO1A	MAPK3	3.5286	PPP1CA	BCAP31	ATP6V0B	ATP6V0C
CORO1A	MAZ	3.86583	PPP1CA	OTUB1
CORO1A	MVP	3.58019	PPP1CA	BCAP31	ATP6AP1	GRN
CORO1A	PAGR1	2.71438	PPP1CA	DDX23
CORO1A	PPP4C	4.99753	PPP1CA
CORO1A	PRRT2	1.56609	PPP1CA	RUVBL2	TRIM28	SMARCA4	SMARCC2	ITSN1	SNAP25
CORO1A	QPRT	2.50361	PPP1CA	AKR7A2
CORO1A	SEZ6L2	2.53607	PPP1CA	ARHGDIA	GRINA	CHPF
CORO1A	SPN	1.71668	LST1	HK3	SLC11A1
CORO1A	TAOK2	3.39904	PPP1CA	GNB2	STRN4
CORO1A	TBX6	1.93408	PPP1CA	AGPAT2
CORO1A	TMEM219	1.81578	PPP1CA	CAPNS1	GABARAP
CORO1A	YPEL3	1.98872	PPP1CA	BCAP31	ATP6AP1	GRN	NPC2
CORO1A	ZG16	1.50381	PPP1CA	RUVBL2	TRIM28	CHD3	SGSM2	EGFR
DOC2A	ALDOA	2.25114	AFF2	GSK3A	CDK16	PKM
DOC2A	ASPHD1	2.15051	PDIA2
DOC2A	CDIPT	1.6561	AFF2	GSK3A	CDK16	GNB2	CAPNS1	TAX1BP3
DOC2A	CORO1A	1.73394	AFF2	GSK3A	CDK16	MLF2	PPP1CA
DOC2A	FAM57B	1.76197	TSPY1	PRDM8
DOC2A	GDPD3	1.58955	AFF2	GPR182	WDTC1
DOC2A	HIRIP3	1.84407	AFF2	PLCG1	FANCA	FANCG
DOC2A	INO80E	2.03061	AFF2	NTRK3	SGSM2	CHD3	TRIM28	RUVBL2
DOC2A	KCTD13	2.0079	CELSR3
DOC2A	KIF22	2.23145	AFF2	PLCG1	CHAF1A
DOC2A	MAPK3	2.08807	AFF2	GSK3A	CDK16	ATP6V0C
DOC2A	MAZ	2.314	AFF2	GSK3A	CDK16
DOC2A	MVP	2.00542	AFF2	GSK3A	CDK16	ATP6V0C	ATP6AP1	GRN
DOC2A	PAGR1	1.64774	AFF2	SMARCD1	SMARCA4	RBM10	DDX23
DOC2A	PPP4C	2.27904	AFF2	GSK3A	CDK16	BAG6
DOC2A	PRRT2	1.89667	AFF2	ATP2B2	GNAO1	SNAP25
DOC2A	QPRT	1.81945	AFF2	PLCG1	ERBB2
DOC2A	SEZ6L2	2.69287	EFNB3
DOC2A	SPN	2.27999	AFF2	GPR182
DOC2A	TAOK2	2.61528	AFF2	NTRK3
DOC2A	TBX6	2.74206	AFF2	NTRK3	HTR6
DOC2A	TMEM219	1.30696	AFF2	GSK3A	CDK16	GNB2	CAPNS1	GABARAP
DOC2A	YPEL3	1.72219	AFF2	NTRK3	ASH1L
DOC2A	ZG16	1.87501	AFF2	SIX6
FAM57B	ALDOA	1.75777	TNK2	FKBP8	NUCB1	GPI
FAM57B	ASPHD1	1.51794	PRDM8	MAP3K10	CAMK2B
FAM57B	CDIPT	1.36527	TNK2	FKBP8	NUCB1	CAPNS1	TAX1BP3
FAM57B	CORO1A	1.4024	PRDM8	RIN1	HRAS	POLR2E	PPP1CA
FAM57B	DOC2A	1.76197	PRDM8	TSPY1
FAM57B	GDPD3	1.34845	TNK2	WDTC1
FAM57B	HIRIP3	1.43116	PRDM8	RIN1	HRAS	ADRM1	RALY
FAM57B	INO80E	1.57727	PRDM8	RIN1	HRAS	POLR2E	RUVBL2
FAM57B	KCTD13	1.65585	TNK2	FKBP8
FAM57B	KIF22	1.64497	PRDM8	CCDC9	HGH1	PKMYT1
FAM57B	MAPK3	1.75064	TNK2	FKBP8
FAM57B	MAZ	1.89247	TNK2
FAM57B	MVP	1.66096	LRCH4	GRN
FAM57B	PAGR1	1.37292	LRCH4	CXXC1
FAM57B	PPP4C	1.70814	TNK2	FKBP8	CLPTM1	UBE2M
FAM57B	PRRT2	1.34368	PRDM8	MAP3K10	GNAO1	SNAP25
FAM57B	QPRT	1.42732	TNK2	EGFR	ERBB2
FAM57B	SEZ6L2	1.73577	LRCH4	MINK1
FAM57B	SPN	1.51262	PRDM8	CRYBB3
FAM57B	TAOK2	2.24077	PRDM8
FAM57B	TBX6	2.06269	PRDM8
FAM57B	TMEM219	1.11886	TNK2	FKBP8	NUCB1	CAPNS1	GABARAP
FAM57B	YPEL3	1.34314	TNK2	WDTC1
FAM57B	ZG16	1.39067	PRDM8	ALPI
GDPD3	ALDOA	2.19759	WDTC1	AGPAT1	NUCB1	GPI
GDPD3	ASPHD1	1.52119	WDTC1	CHPF	SEZ6L2
GDPD3	CDIPT	1.63715	WDTC1	HDAC5	GABARAP	NPC2	TAX1BP3
GDPD3	CORO1A	1.64121	WDTC1	AGPAT1	SLC25A11	UQCRC1	PPP1CA
GDPD3	DOC2A	1.58955	WDTC1	GPR182	AFF2
GDPD3	FAM57B	1.34845	WDTC1	TNK2
GDPD3	HIRIP3	1.70199	WDTC1	AGPAT1	HGS	TRIM28	MCM5
GDPD3	INO80E	1.93507	WDTC1	AGPAT1	SLC25A11	UQCRC1	RUVBL2
GDPD3	KCTD13	1.98583	WDTC1	FKBP8
GDPD3	KIF22	1.9234	WDTC1	AGPAT1	HGS	TRIM28	MCM5	MCM7
GDPD3	MAPK3	2.12374	WDTC1	FKBP8
GDPD3	MAZ	2.23532	WDTC1	AGPAT1	STRN4
GDPD3	MVP	2.05482	WDTC1	AGPAT1	PLD3	GRN
GDPD3	PAGR1	1.54845	WDTC1	AGPAT1	HGS	TRIM28	MCM5	MCM3	NUP85
GDPD3	PPP4C	2.14227	WDTC1	AGPAT1	CLPTM1	UBE2M
GDPD3	PRRT2	1.23811	WDTC1	SMARCC2	ITSN1	SNAP25
GDPD3	QPRT	1.57318	WDTC1	AGPAT1	NUCB1	LGALS3BP
GDPD3	SEZ6L2	2.14038	WDTC1	CHPF
GDPD3	SPN	1.60339	WDTC1	GPR182
GDPD3	TAOK2	2.61564	WDTC1	AGPAT1
GDPD3	TBX6	1.63365	WDTC1	ALS2CL	PLA2G6
GDPD3	TMEM219	1.38013	WDTC1	HDAC5	GABARAP
GDPD3	YPEL3	1.80274	WDTC1
GDPD3	ZG16	1.20473	WDTC1	ALS2CL	ACAN
HIRIP3	ALDOA	5.37247	RALY
HIRIP3	ASPHD1	1.80358	RALY	PFN1	ACTB	CFL1	LIMK1
HIRIP3	CDIPT	2.71997	MCM5	PPP1CA	TAX1BP3
HIRIP3	CORO1A	3.13783	MCM5	PPP1CA
HIRIP3	DOC2A	1.84407	FANCG	FANCA	PLCG1	AFF2
HIRIP3	FAM57B	1.43116	RALY	ADRM1	HRAS	RIN1	PRDM8
HIRIP3	GDPD3	1.70199	MCM5	TRIM28	HGS	AGPAT1	WDTC1
HIRIP3	INO80E	4.29415	MCM5	RUVBL2
HIRIP3	KCTD13	2.83425	MCM5	TRIM28	HGS	STRN4
HIRIP3	KIF22	8.98874
HIRIP3	MAPK3	3.48917	RALY	PFKL
HIRIP3	MAZ	4.67809	MCM5	TRIM28
HIRIP3	MVP	3.62258	RALY	CAPNS1	GRN
HIRIP3	PAGR1	3.96706
HIRIP3	PPP4C	4.95349	RALY
HIRIP3	PRRT2	1.69208	MCM5	TRIM28	SMARCA4	SMARCC2	ITSN1	SNAP25
HIRIP3	QPRT	2.49017	RALY	APRT	ACY1
HIRIP3	SEZ6L2	2.74476	RALY	ARHGDIA	GRINA	CHPF
HIRIP3	SPN	1.69576	KIF22	PKMYT1	E2F4
HIRIP3	TAOK2	3.59732	MCM5	TRIM28	HGS	STRN4
HIRIP3	TBX6	1.94692	KIF22	TROAP	DDX11	PLA2G6
HIRIP3	TMEM219	1.86792	RALY	PFN1	GABARAP
HIRIP3	YPEL3	2.04861	RALY	PFN1	GABARAP	NPC2
HIRIP3	ZG16	1.61961	MCM5	TRIM28	CHD3	SGSM2	EGFR
INO80E	ALDOA	8.251	RUVBL2	PSMD2
INO80E	ASPHD1	1.96221	RUVBL2	POLR2E	ARHGDIA	GRINA	CHPF	SEZ6L2
INO80E	CDIPT	3.48467	RUVBL2	PPP1CA	TAX1BP3
INO80E	CORO1A	4.20148	RUVBL2	PPP1CA
INO80E	DOC2A	2.03061	RUVBL2	TRIM28	CHD3	SGSM2	NTRK3	AFF2
INO80E	FAM57B	1.57727	RUVBL2	POLR2E	HRAS	RIN1	PRDM8
INO80E	GDPD3	1.93507	RUVBL2	UQCRC1	SLC25A11	AGPAT1	WDTC1
INO80E	HIRIP3	4.29415	RUVBL2	MCM5
INO80E	KCTD13	3.37458	RUVBL2	TRIM28	HGS	STRN4
INO80E	KIF22	6.35613	RUVBL2	POLD2	MCM7
INO80E	MAPK3	4.55318	RUVBL2	PSMD8	ATP6V0B	ATP6V0C
INO80E	MAZ	6.35856	RUVBL2	TRIM28
INO80E	MVP	4.6341	RUVBL2	POLR2E	CAPNS1	GRN
INO80E	PAGR1	3.54744	RUVBL2	NUP85
INO80E	PPP4C	7.45174	RUVBL2	CCT7
INO80E	PRRT2	1.87093	RUVBL2	TRIM28	SMARCA4	SMARCC2	ITSN1	SNAP25
INO80E	QPRT	3.04815	RUVBL2	UQCRC1	ACY1
INO80E	SEZ6L2	3.13033	RUVBL2	POLR2E	ARHGDIA	GRINA	CHPF
INO80E	SPN	1.88488	RUVBL2	UQCRC1	PPP2R1A	E2F4
INO80E	TAOK2	4.71214	RUVBL2	UQCRC1	SLC25A11	AGPAT1
INO80E	TBX6	2.17303	RUVBL2	UQCRC1	PPP2R1A	E2F4	GRK2
INO80E	TMEM219	2.10266	RUVBL2	POLR2E	CAPNS1	GABARAP
INO80E	YPEL3	2.33442	RUVBL2	POLR2E	CAPNS1	GABARAP	NPC2
INO80E	ZG16	1.78273	RUVBL2	TRIM28	CHD3	SGSM2	EGFR
KCTD13	ALDOA	4.43008	PLEC	CAPNS1
KCTD13	ASPHD1	2.1138	FKBP8	CHPF	SEZ6L2
KCTD13	CDIPT	2.61605	PLEC	CAPNS1	TAX1BP3
KCTD13	CORO1A	2.70971	STRN4	GNB2	PPP1CA
KCTD13	DOC2A	2.0079	CELSR3
KCTD13	FAM57B	1.65585	FKBP8	TNK2
KCTD13	GDPD3	1.98583	FKBP8	WDTC1
KCTD13	HIRIP3	2.83425	STRN4	HGS	TRIM28	MCM5
KCTD13	INO80E	3.37458	STRN4	HGS	TRIM28	RUVBL2
KCTD13	KIF22	3.76533	KAT7	DDX11	TROAP
KCTD13	MAPK3	4.02858	FKBP8
KCTD13	MAZ	5.62712	STRN4
KCTD13	MVP	3.90452	PLEC	ZYX
KCTD13	PAGR1	2.54513	STRN4	SF3A2	RBM10	DDX23
KCTD13	PPP4C	4.17713	STRN4	GNB2
KCTD13	PRRT2	1.66119	FKBP8	VAMP2	SNAP25
KCTD13	QPRT	2.36954	STRN4	GNB2	SLC25A1	TM7SF2
KCTD13	SEZ6L2	3.53474	FKBP8	CHPF
KCTD13	SPN	1.80355	MYO9B	ARHGEF1
KCTD13	TAOK2	6.01101	STRN4
KCTD13	TBX6	2.23859	STRN4	TAOK2	GRK2
KCTD13	TMEM219	1.8397	PLEC	CAPNS1	GABARAP
KCTD13	YPEL3	2.09188	PRR14	RGL2
KCTD13	ZG16	1.63441	CELSR3	SGSM2	EGFR
KIF22	ALDOA	7.53212	MCM7	POLD2	PSMD2
KIF22	ASPHD1	2.22545	PKMYT1	E2F1
KIF22	CDIPT	3.33318	MCM7	MCM5	PPP1CA	TAX1BP3
KIF22	CORO1A	3.9832	MCM7	MCM5	PPP1CA
KIF22	DOC2A	2.23145	CHAF1A	PLCG1	AFF2
KIF22	FAM57B	1.64497	PKMYT1	HGH1	CCDC9	PRDM8
KIF22	GDPD3	1.9234	MCM7	MCM5	TRIM28	HGS	AGPAT1	WDTC1
KIF22	HIRIP3	8.98874
KIF22	INO80E	6.35613	MCM7	POLD2	RUVBL2
KIF22	KCTD13	3.76533	TROAP	DDX11	KAT7
KIF22	MAPK3	4.1801	MCM7	PSMD3	ATP6V0B	ATP6V0C
KIF22	MAZ	8.14892
KIF22	MVP	4.29445	MCM7	RALY	CAPNS1	GRN
KIF22	PAGR1	4.45991
KIF22	PPP4C	7.638	MCM7	CCT7
KIF22	PRRT2	1.91077	MCM7	MCM5	TRIM28	SMARCA4	SMARCC2	ITSN1	SNAP25
KIF22	QPRT	2.94812	POLR2I	MRPL40	AKR7A2
KIF22	SEZ6L2	3.22479	MCM7	MCM5	TRIM28	HGS	CHPF
KIF22	SPN	2.09006	PKMYT1	E2F4
KIF22	TAOK2	4.75404	MCM7	MCM5	TRIM28	HGS	STRN4
KIF22	TBX6	2.4852	TROAP	DDX11	PLA2G6
KIF22	TMEM219	2.08507	RNASEH2A	LSM2	LSM3	UQCRQ	LAMTOR2
KIF22	YPEL3	2.32904	KIF2C	TRIP13	PPP2CA	STK24
KIF22	ZG16	1.89323	SRRT	CHD3	SGSM2	EGFR
MAPK3	ALDOA	7.5422	ATP6V0C
MAPK3	ASPHD1	2.27076	FKBP8	CHPF	SEZ6L2
MAPK3	CDIPT	3.29484	ATP6V0C	ATP6V0D1	TAX1BP3
MAPK3	CORO1A	3.5286	ATP6V0C	ATP6V0B	BCAP31	PPP1CA
MAPK3	DOC2A	2.08807	ATP6V0C	CDK16	GSK3A	AFF2
MAPK3	FAM57B	1.75064	FKBP8	TNK2
MAPK3	GDPD3	2.12374	FKBP8	WDTC1
MAPK3	HIRIP3	3.48917	PFKL	RALY
MAPK3	INO80E	4.55318	ATP6V0C	ATP6V0B	PSMD8	RUVBL2
MAPK3	KCTD13	4.02858	FKBP8
MAPK3	KIF22	4.1801	ATP6V0C	ATP6V0B	PSMD3	MCM7
MAPK3	MAZ	5.29341	ATP6V0C	MLF2
MAPK3	MVP	5.4026	GAA	GRN
MAPK3	PAGR1	3.06379	ATP6V0C	ATP6V0B	POP7
MAPK3	PPP4C	6.12805	ATP6V0C	ATP6V0B
MAPK3	PRRT2	1.75661	FKBP8	VAMP2	SNAP25
MAPK3	QPRT	2.88314	PFKL	SLC25A1	TM7SF2
MAPK3	SEZ6L2	3.99671	FKBP8	CHPF
MAPK3	SPN	1.98126	AGPAT2	DNAJC4
MAPK3	TAOK2	5.15957	FKBP8	AGPAT1
MAPK3	TBX6	2.49152	AGPAT2
MAPK3	TMEM219	2.1444	ATP6V0C	GABARAP
MAPK3	YPEL3	2.45046	C9orf16
MAPK3	ZG16	1.62695	FKBP8	CHD3	SGSM2	EGFR
MAZ	ALDOA	8.53717	OTUB1
MAZ	ASPHD1	2.37933	FKBP8	CHPF	SEZ6L2
MAZ	CDIPT	3.45788	ARHGDIA	PFN1	TAX1BP3
MAZ	CORO1A	3.86583	OTUB1	PPP1CA
MAZ	DOC2A	2.314	CDK16	GSK3A	AFF2
MAZ	FAM57B	1.89247	TNK2
MAZ	GDPD3	2.23532	STRN4	AGPAT1	WDTC1
MAZ	HIRIP3	4.67809	TRIM28	MCM5
MAZ	INO80E	6.35856	TRIM28	RUVBL2
MAZ	KCTD13	5.62712	STRN4
MAZ	KIF22	8.14892
MAZ	MAPK3	5.29341	MLF2	ATP6V0C
MAZ	MVP	5.28921	ARHGDIA	ZYX
MAZ	PAGR1	3.67618	TRIM28	MCM5	MCM3	NUP85
MAZ	PPP4C	7.91538	UBE2M
MAZ	PRRT2	2.02211	TRIM28	SMARCA4	SMARCC2	ITSN1	SNAP25
MAZ	QPRT	3.05698	ARHGDIA	SLC25A1	TM7SF2
MAZ	SEZ6L2	4.3457	FKBP8	CHPF
MAZ	SPN	2.20803	ARHGEF1
MAZ	TAOK2	9.72116	STRN4
MAZ	TBX6	2.6095	STRN4	TAOK2	GRK2
MAZ	TMEM219	2.22279	ARHGDIA	PFN1	GABARAP
MAZ	YPEL3	2.51031	OTUB1	KAT5	RGL2
MAZ	ZG16	1.91947	TRIM28	CHD3	SGSM2	EGFR
MVP	ALDOA	7.28236	GRN	CAPNS1
MVP	ASPHD1	2.12926	GRN	PLOD3	CHPF	SEZ6L2
MVP	CDIPT	4.14466	TAX1BP3
MVP	CORO1A	3.58019	GRN	ATP6AP1	BCAP31	PPP1CA
MVP	DOC2A	2.00542	GRN	ATP6AP1	ATP6V0C	CDK16	GSK3A	AFF2
MVP	FAM57B	1.66096	GRN	LRCH4
MVP	GDPD3	2.05482	GRN	PLD3	AGPAT1	WDTC1
MVP	HIRIP3	3.62258	GRN	CAPNS1	RALY
MVP	INO80E	4.6341	GRN	CAPNS1	POLR2E	RUVBL2
MVP	KCTD13	3.90452	ZYX	PLEC
MVP	KIF22	4.29445	GRN	CAPNS1	RALY	MCM7
MVP	MAPK3	5.4026	GRN	GAA
MVP	MAZ	5.28921	ZYX	ARHGDIA
MVP	PAGR1	2.97118	IRF3	RBM10	DDX23
MVP	PPP4C	5.7808	GRN	CAPNS1	GNB2
MVP	PRRT2	1.74413	GRN	NPC2	LAMC1	ITSN1	SNAP25
MVP	QPRT	3.99479	LGALS3BP
MVP	SEZ6L2	3.57818	GRN	PLOD3	CHPF
MVP	SPN	1.92898	GRN	CLN3	E2F4
MVP	TAOK2	5.49147	GRN	PLD3	AGPAT1
MVP	TBX6	2.23186	GRN	CLN3	E2F4	GRK2
MVP	TMEM219	2.45143	GRN
MVP	YPEL3	2.99288	GRN	NPC2
MVP	ZG16	1.70297	GRN	CLN3	ERBB2	EGFR
PAGR1	ALDOA	3.77619	POP7	UQCRC1	GPI
PAGR1	ASPHD1	1.64765	NUP85	MCM3	CDC6	CCNA2	E2F1
PAGR1	CDIPT	2.39597	DDX23	PPP1CA	TAX1BP3
PAGR1	CORO1A	2.71438	DDX23	PPP1CA
PAGR1	DOC2A	1.64774	DDX23	RBM10	SMARCA4	SMARCD1	AFF2
PAGR1	FAM57B	1.37292	CXXC1	LRCH4
PAGR1	GDPD3	1.54845	NUP85	MCM3	MCM5	TRIM28	HGS	AGPAT1	WDTC1
PAGR1	HIRIP3	3.96706
PAGR1	INO80E	3.54744	NUP85	RUVBL2
PAGR1	KCTD13	2.54513	DDX23	RBM10	SF3A2	STRN4
PAGR1	KIF22	4.45991
PAGR1	MAPK3	3.06379	POP7	ATP6V0B	ATP6V0C
PAGR1	MAZ	3.67618	NUP85	MCM3	MCM5	TRIM28
PAGR1	MVP	2.97118	DDX23	RBM10	IRF3
PAGR1	PPP4C	4.03468	DDX23	CCT7
PAGR1	PRRT2	1.64748	DDX23	RBM10	SMARCA4	SMARCC2	ITSN1	SNAP25
PAGR1	QPRT	2.30009	NUP85	ADSL	MRPL40	AKR7A2
PAGR1	SEZ6L2	2.29361	NUP85	MCM3	MCM5	TRIM28	HGS	CHPF
PAGR1	SPN	1.55173	DDX23	RBM10	CPSF1	PRRC2A	BRF1
PAGR1	TAOK2	3.14401	DDX23	RBM10	SF3A2	STRN4
PAGR1	TBX6	1.73306	CXXC1	ARFGAP1	DMWD	PLA2G6
PAGR1	TMEM219	1.70712	POP7	UQCRQ	LAMTOR2
PAGR1	YPEL3	1.82295	DDX23	CCT7	KAT5	RGL2
PAGR1	ZG16	1.47996	NUP85	MCM3	MCM5	TRIM28	CHD3	SGSM2	EGFR
PPP4C	ALDOA	16.0012
PPP4C	ASPHD1	2.30052	UBE2M	ARHGDIA	GRINA	CHPF	SEZ6L2
PPP4C	CDIPT	4.01512	PPP1CA	TAX1BP3
PPP4C	CORO1A	4.99753	PPP1CA
PPP4C	DOC2A	2.27904	BAG6	CDK16	GSK3A	AFF2
PPP4C	FAM57B	1.70814	UBE2M	CLPTM1	FKBP8	TNK2
PPP4C	GDPD3	2.14227	UBE2M	CLPTM1	AGPAT1	WDTC1
PPP4C	HIRIP3	4.95349	RALY
PPP4C	INO80E	7.45174	CCT7	RUVBL2
PPP4C	KCTD13	4.17713	GNB2	STRN4
PPP4C	KIF22	7.638	CCT7	MCM7
PPP4C	MAPK3	6.12805	ATP6V0B	ATP6V0C
PPP4C	MAZ	7.91538	UBE2M
PPP4C	MVP	5.7808	GNB2	CAPNS1	GRN
PPP4C	PAGR1	4.03468	CCT7	DDX23
PPP4C	PRRT2	1.95225	UBE2M	TRIM28	SMARCA4	SMARCC2	ITSN1	SNAP25
PPP4C	QPRT	3.25664	GNB2	SLC25A1	TM7SF2
PPP4C	SEZ6L2	4.0898	UBE2M	ARHGDIA	GRINA	CHPF
PPP4C	SPN	2.08197	PPP2R1A	E2F4
PPP4C	TAOK2	6.16386	UBE2M	CLPTM1	AGPAT1
PPP4C	TBX6	2.46027	UBE2M	ARHGDIA	GRK2
PPP4C	TMEM219	2.37817	PFN1	GABARAP
PPP4C	YPEL3	2.679	PFN1	GABARAP	NPC2
PPP4C	ZG16	1.85641	UBE2M	TRIM28	CHD3	SGSM2	EGFR
PRRT2	ALDOA	1.93805	SNAP25	ITSN1	SMARCC2	SMARCA4	TRIM28	ATP5D
PRRT2	ASPHD1	1.80189	SNAP25	APLP1
PRRT2	CDIPT	1.55576	SNAP25	PSD3	SOCS5	EFR3A
PRRT2	CORO1A	1.56609	SNAP25	ITSN1	SMARCC2	SMARCA4	TRIM28	RUVBL2	PPP1CA
PRRT2	DOC2A	1.89667	SNAP25	GNAO1	ATP2B2	AFF2
PRRT2	FAM57B	1.34368	SNAP25	GNAO1	MAP3K10	PRDM8
PRRT2	GDPD3	1.23811	SNAP25	ITSN1	SMARCC2	WDTC1
PRRT2	HIRIP3	1.69208	SNAP25	ITSN1	SMARCC2	SMARCA4	TRIM28	MCM5
PRRT2	INO80E	1.87093	SNAP25	ITSN1	SMARCC2	SMARCA4	TRIM28	RUVBL2
PRRT2	KCTD13	1.66119	SNAP25	VAMP2	FKBP8
PRRT2	KIF22	1.91077	SNAP25	ITSN1	SMARCC2	SMARCA4	TRIM28	MCM5	MCM7
PRRT2	MAPK3	1.75661	SNAP25	VAMP2	FKBP8
PRRT2	MAZ	2.02211	SNAP25	ITSN1	SMARCC2	SMARCA4	TRIM28
PRRT2	MVP	1.74413	SNAP25	ITSN1	LAMC1	NPC2	GRN
PRRT2	PAGR1	1.64748	SNAP25	ITSN1	SMARCC2	SMARCA4	RBM10	DDX23
PRRT2	PPP4C	1.95225	SNAP25	ITSN1	SMARCC2	SMARCA4	TRIM28	UBE2M
PRRT2	QPRT	1.63218	FBXO2	TM7SF2
PRRT2	SEZ6L2	2.04167	SNAP25	APLP1
PRRT2	SPN	1.41033	SNAP25	SLC11A1
PRRT2	TAOK2	1.91818	SNAP25	ITSN1	SMARCC2	AGPAT1
PRRT2	TBX6	1.83098	SNAP25	GNAO1	MAP3K10
PRRT2	TMEM219	1.19863	SNAP25	ITSN1	SMARCC2	SMARCA4	TRIM28	PFN1	GABARAP
PRRT2	YPEL3	1.5543	SNAP25	PSD3	SASH1
PRRT2	ZG16	1.31215	SNAP25	ITSN1	CBL	EGFR
QPRT	ALDOA	3.62693	TM7SF2	SLC25A1	CAPNS1
QPRT	ASPHD1	1.7676	LAMB2	CHPF	SEZ6L2
QPRT	CDIPT	2.7675	AKR7A2	TAX1BP3
QPRT	CORO1A	2.50361	AKR7A2	PPP1CA
QPRT	DOC2A	1.81945	ERBB2	PLCG1	AFF2
QPRT	FAM57B	1.42732	ERBB2	EGFR	TNK2
QPRT	GDPD3	1.57318	LGALS3BP	NUCB1	AGPAT1	WDTC1
QPRT	HIRIP3	2.49017	ACY1	APRT	RALY
QPRT	INO80E	3.04815	ACY1	UQCRC1	RUVBL2
QPRT	KCTD13	2.36954	TM7SF2	SLC25A1	GNB2	STRN4
QPRT	KIF22	2.94812	AKR7A2	MRPL40	POLR2I
QPRT	MAPK3	2.88314	TM7SF2	SLC25A1	PFKL
QPRT	MAZ	3.05698	TM7SF2	SLC25A1	ARHGDIA
QPRT	MVP	3.99479	LGALS3BP
QPRT	PAGR1	2.30009	AKR7A2	MRPL40	ADSL	NUP85
QPRT	PPP4C	3.25664	TM7SF2	SLC25A1	GNB2
QPRT	PRRT2	1.63218	TM7SF2	FBXO2
QPRT	SEZ6L2	2.66266	LAMB2	CHPF
QPRT	SPN	1.50817	LAMB2	DNAJC4
QPRT	TAOK2	3.02026	LGALS3BP	NUCB1	AGPAT1
QPRT	TBX6	1.89795	ERBB2	EGFR
QPRT	TMEM219	1.70942	LGALS3BP	GRN
QPRT	YPEL3	1.9562	LGALS3BP	GRN	NPC2
QPRT	ZG16	1.93524	ERBB2	EGFR
SEZ6L2	ALDOA	4.08745	CHPF	GRINA	ARHGDIA	CAPNS1
SEZ6L2	ASPHD1	5.25833
SEZ6L2	CDIPT	2.57	CHPF	PLOD3
SEZ6L2	CORO1A	2.53607	CHPF	GRINA	ARHGDIA	PPP1CA
SEZ6L2	DOC2A	2.69287	EFNB3
SEZ6L2	FAM57B	1.73577	MINK1	LRCH4
SEZ6L2	GDPD3	2.14038	CHPF	WDTC1
SEZ6L2	HIRIP3	2.74476	CHPF	GRINA	ARHGDIA	RALY
SEZ6L2	INO80E	3.13033	CHPF	GRINA	ARHGDIA	POLR2E	RUVBL2
SEZ6L2	KCTD13	3.53474	CHPF	FKBP8
SEZ6L2	KIF22	3.22479	CHPF	HGS	TRIM28	MCM5	MCM7
SEZ6L2	MAPK3	3.99671	CHPF	FKBP8
SEZ6L2	MAZ	4.3457	CHPF	FKBP8
SEZ6L2	MVP	3.57818	CHPF	PLOD3	GRN
SEZ6L2	PAGR1	2.29361	CHPF	HGS	TRIM28	MCM5	MCM3	NUP85
SEZ6L2	PPP4C	4.0898	CHPF	GRINA	ARHGDIA	UBE2M
SEZ6L2	PRRT2	2.04167	APLP1	SNAP25
SEZ6L2	QPRT	2.66266	CHPF	LAMB2
SEZ6L2	SPN	2.01658	CHPF	DNAJC4
SEZ6L2	TAOK2	5.0926	MINK1
SEZ6L2	TBX6	2.68856	CAMK2B
SEZ6L2	TMEM219	1.79395	CHPF	GRINA	ARHGDIA	PFN1	GABARAP
SEZ6L2	YPEL3	2.27496	CA11
SEZ6L2	ZG16	1.63475	CHPF	ERBB2	EGFR
SPN	ALDOA	2.16892	E2F4	PPP2R1A
SPN	ASPHD1	1.8479	SLC11A1	CAMK2B
SPN	CDIPT	1.5498	E2F4	PPP2R1A	CAPNS1	TAX1BP3
SPN	CORO1A	1.71668	SLC11A1	HK3	LST1
SPN	DOC2A	2.27999	GPR182	AFF2
SPN	FAM57B	1.51262	CRYBB3	PRDM8
SPN	GDPD3	1.60339	GPR182	WDTC1
SPN	HIRIP3	1.69576	E2F4	PKMYT1	KIF22
SPN	INO80E	1.88488	E2F4	PPP2R1A	UQCRC1	RUVBL2
SPN	KCTD13	1.80355	ARHGEF1	MYO9B
SPN	KIF22	2.09006	E2F4	PKMYT1
SPN	MAPK3	1.98126	DNAJC4	AGPAT2
SPN	MAZ	2.20803	ARHGEF1
SPN	MVP	1.92898	E2F4	CLN3	GRN
SPN	PAGR1	1.55173	BRF1	PRRC2A	CPSF1	RBM10	DDX23
SPN	PPP4C	2.08197	E2F4	PPP2R1A
SPN	PRRT2	1.41033	SLC11A1	SNAP25
SPN	QPRT	1.50817	DNAJC4	LAMB2
SPN	SEZ6L2	2.01658	DNAJC4	CHPF
SPN	TAOK2	2.40222	GRK2
SPN	TBX6	2.47008	GRK2
SPN	TMEM219	1.25554	GPR182	WDTC1	HDAC5	GABARAP
SPN	YPEL3	1.69521	DNAJC4
SPN	ZG16	1.80782	ACAN
TAOK2	ALDOA	6.64519	AGPAT1	NUCB1	GPI
TAOK2	ASPHD1	2.9239	TRIM3
TAOK2	CDIPT	3.20935	STRN4	GNB2	CAPNS1	TAX1BP3
TAOK2	CORO1A	3.39904	STRN4	GNB2	PPP1CA
TAOK2	DOC2A	2.61528	NTRK3	AFF2
TAOK2	FAM57B	2.24077	PRDM8
TAOK2	GDPD3	2.61564	AGPAT1	WDTC1
TAOK2	HIRIP3	3.59732	STRN4	HGS	TRIM28	MCM5
TAOK2	INO80E	4.71214	AGPAT1	SLC25A11	UQCRC1	RUVBL2
TAOK2	KCTD13	6.01101	STRN4
TAOK2	KIF22	4.75404	STRN4	HGS	TRIM28	MCM5	MCM7
TAOK2	MAPK3	5.15957	AGPAT1	FKBP8
TAOK2	MAZ	9.72116	STRN4
TAOK2	MVP	5.49147	AGPAT1	PLD3	GRN
TAOK2	PAGR1	3.14401	STRN4	SF3A2	RBM10	DDX23
TAOK2	PPP4C	6.16386	AGPAT1	CLPTM1	UBE2M
TAOK2	PRRT2	1.91818	AGPAT1	SMARCC2	ITSN1	SNAP25
TAOK2	QPRT	3.02026	AGPAT1	NUCB1	LGALS3BP
TAOK2	SEZ6L2	5.0926	MINK1
TAOK2	SPN	2.40222	GRK2
TAOK2	TBX6	3.567	GRK2
TAOK2	TMEM219	2.11461	STRN4	GNB2	CAPNS1	GABARAP
TAOK2	YPEL3	2.59575	AGPAT1	WDTC1
TAOK2	ZG16	1.83279	AGPAT1	CHD3	SGSM2	EGFR
TBX6	ALDOA	2.55947	GRK2	E2F4	PPP2R1A
TBX6	ASPHD1	2.55092	CAMK2B
TBX6	CDIPT	1.78992	GRK2	ARHGDIA	PFN1	TAX1BP3
TBX6	CORO1A	1.93408	AGPAT2	PPP1CA
TBX6	DOC2A	2.74206	HTR6	NTRK3	AFF2
TBX6	FAM57B	2.06269	PRDM8
TBX6	GDPD3	1.63365	PLA2G6	ALS2CL	WDTC1
TBX6	HIRIP3	1.94692	PLA2G6	DDX11	TROAP	KIF22
TBX6	INO80E	2.17303	GRK2	E2F4	PPP2R1A	UQCRC1	RUVBL2
TBX6	KCTD13	2.23859	GRK2	TAOK2	STRN4
TBX6	KIF22	2.4852	PLA2G6	DDX11	TROAP
TBX6	MAPK3	2.49152	AGPAT2
TBX6	MAZ	2.6095	GRK2	TAOK2	STRN4
TBX6	MVP	2.23186	GRK2	E2F4	CLN3	GRN
TBX6	PAGR1	1.73306	PLA2G6	DMWD	ARFGAP1	CXXC1
TBX6	PPP4C	2.46027	GRK2	ARHGDIA	UBE2M
TBX6	PRRT2	1.83098	MAP3K10	GNAO1	SNAP25
TBX6	QPRT	1.89795	EGFR	ERBB2
TBX6	SEZ6L2	2.68856	CAMK2B
TBX6	SPN	2.47008	GRK2
TBX6	TAOK2	3.567	GRK2
TBX6	TMEM219	1.39009	GRK2	ARHGDIA	PFN1	GABARAP
TBX6	YPEL3	1.72761	HTR6	NTRK3	ASH1L
TBX6	ZG16	3.1578
TMEM219	ALDOA	2.51816	GABARAP	CAPNS1
TMEM219	ASPHD1	1.38012	GABARAP	HDAC5	TRIM3
TMEM219	CDIPT	1.8475	GABARAP	NPC2	TAX1BP3
TMEM219	CORO1A	1.81578	GABARAP	CAPNS1	PPP1CA
TMEM219	DOC2A	1.30696	GABARAP	CAPNS1	GNB2	CDK16	GSK3A	AFF2
TMEM219	FAM57B	1.11886	GABARAP	CAPNS1	NUCB1	FKBP8	TNK2
TMEM219	GDPD3	1.38013	GABARAP	HDAC5	WDTC1
TMEM219	HIRIP3	1.86792	GABARAP	PFN1	RALY
TMEM219	INO80E	2.10266	GABARAP	CAPNS1	POLR2E	RUVBL2
TMEM219	KCTD13	1.8397	GABARAP	CAPNS1	PLEC
TMEM219	KIF22	2.08507	LAMTOR2	UQCRQ	LSM3	LSM2	RNASEH2A
TMEM219	MAPK3	2.1444	GABARAP	ATP6V0C
TMEM219	MAZ	2.22279	GABARAP	PFN1	ARHGDIA
TMEM219	MVP	2.45143	GRN
TMEM219	PAGR1	1.70712	LAMTOR2	UQCRQ	POP7
TMEM219	PPP4C	2.37817	GABARAP	PFN1
TMEM219	PRRT2	1.19863	GABARAP	PFN1	TRIM28	SMARCA4	SMARCC2	ITSN1	SNAP25
TMEM219	QPRT	1.70942	GRN	LGALS3BP
TMEM219	SEZ6L2	1.79395	GABARAP	PFN1	ARHGDIA	GRINA	CHPF
TMEM219	SPN	1.25554	GABARAP	HDAC5	WDTC1	GPR182
TMEM219	TAOK2	2.11461	GABARAP	CAPNS1	GNB2	STRN4
TMEM219	TBX6	1.39009	GABARAP	PFN1	ARHGDIA	GRK2
TMEM219	YPEL3	1.64526	GABARAP	NPC2
TMEM219	ZG16	1.1618	GABARAP	PFN1	TRIM28	CHD3	SGSM2	EGFR
YPEL3	ALDOA	2.85798	NPC2	GABARAP	CAPNS1
YPEL3	ASPHD1	1.58795	CA11	SEZ6L2
YPEL3	CDIPT	2.30748	NPC2	TAX1BP3
YPEL3	CORO1A	1.98872	NPC2	GRN	ATP6AP1	BCAP31	PPP1CA
YPEL3	DOC2A	1.72219	ASH1L	NTRK3	AFF2
YPEL3	FAM57B	1.34314	WDTC1	TNK2
YPEL3	GDPD3	1.80274	WDTC1
YPEL3	HIRIP3	2.04861	NPC2	GABARAP	PFN1	RALY
YPEL3	INO80E	2.33442	NPC2	GABARAP	CAPNS1	POLR2E	RUVBL2
YPEL3	KCTD13	2.09188	RGL2	PRR14
YPEL3	KIF22	2.32904	STK24	PPP2CA	TRIP13	KIF2C
YPEL3	MAPK3	2.45046	C9orf16
YPEL3	MAZ	2.51031	RGL2	KAT5	OTUB1
YPEL3	MVP	2.99288	NPC2	GRN
YPEL3	PAGR1	1.82295	RGL2	KAT5	CCT7	DDX23
YPEL3	PPP4C	2.679	NPC2	GABARAP	PFN1
YPEL3	PRRT2	1.5543	SASH1	PSD3	SNAP25
YPEL3	QPRT	1.9562	NPC2	GRN	LGALS3BP
YPEL3	SEZ6L2	2.27496	CA11
YPEL3	SPN	1.69521	DNAJC4
YPEL3	TAOK2	2.59575	WDTC1	AGPAT1
YPEL3	TBX6	1.72761	ASH1L	NTRK3	HTR6
YPEL3	TMEM219	1.64526	NPC2	GABARAP
YPEL3	ZG16	1.31509	SASH1	TIMP3	EGFR
ZG16	ALDOA	1.84356	EGFR	SGSM2	CHD3	TRIM28	ATP5D
ZG16	ASPHD1	1.56548	RGS6	MAPK11
ZG16	CDIPT	1.47314	EGFR	SGSM2	SPG7	BLCAP
ZG16	CORO1A	1.50381	EGFR	SGSM2	CHD3	TRIM28	RUVBL2	PPP1CA
ZG16	DOC2A	1.87501	SIX6	AFF2
ZG16	FAM57B	1.39067	ALPI	PRDM8
ZG16	GDPD3	1.20473	ACAN	ALS2CL	WDTC1
ZG16	HIRIP3	1.61961	EGFR	SGSM2	CHD3	TRIM28	MCM5
ZG16	INO80E	1.78273	EGFR	SGSM2	CHD3	TRIM28	RUVBL2
ZG16	KCTD13	1.63441	EGFR	SGSM2	CELSR3
ZG16	KIF22	1.89323	EGFR	SGSM2	CHD3	SRRT
ZG16	MAPK3	1.62695	EGFR	SGSM2	CHD3	FKBP8
ZG16	MAZ	1.91947	EGFR	SGSM2	CHD3	TRIM28
ZG16	MVP	1.70297	EGFR	ERBB2	CLN3	GRN
ZG16	PAGR1	1.47996	EGFR	SGSM2	CHD3	TRIM28	MCM5	MCM3	NUP85
ZG16	PPP4C	1.85641	EGFR	SGSM2	CHD3	TRIM28	UBE2M
ZG16	PRRT2	1.31215	EGFR	CBL	ITSN1	SNAP25
ZG16	QPRT	1.93524	EGFR	ERBB2
ZG16	SEZ6L2	1.63475	EGFR	ERBB2	CHPF
ZG16	SPN	1.80782	ACAN
ZG16	TAOK2	1.83279	EGFR	SGSM2	CHD3	AGPAT1
ZG16	TBX6	3.1578
ZG16	TMEM219	1.1618	EGFR	SGSM2	CHD3	TRIM28	PFN1	GABARAP
ZG16	YPEL3	1.31509	EGFR	TIMP3	SASH1

### Sheet: 16p12.1 conenctor genes
Start gene	End gene	Connectivity	Connector genes
MOSMO	CDR2	1.50548	ARIH2	UBE2D2	RNF11	UBE2G1
MOSMO	EEF2K	1.15038	ARIH2	ARAP1	RPS6KA1
MOSMO	POLR3E	1.52205	ARIH2	UBE2L3	TUBG1	WDR77
MOSMO	UQCRC2	1.81228	ARIH2	UBE2L3	UBE2N
MOSMO	VWA3A	0.909482	ARIH2	PPP2R1A	E2F4	CYP2A6	DNAH7
CDR2	MOSMO	1.50548	UBE2G1	RNF11	UBE2D2	ARIH2
CDR2	EEF2K	1.73158	SLBP	TUBG1	GEMIN4
CDR2	POLR3E	3.07504	SLBP	DKC1
CDR2	UQCRC2	4.60099	MORF4L2	YWHAQ
CDR2	VWA3A	1.19967	ARF4	HSPA5	HYOU1	AGPAT1	TAOK2	DMWD	CYP2A6	DNAH7
EEF2K	MOSMO	1.15038	RPS6KA1	ARAP1	ARIH2
EEF2K	CDR2	1.73158	GEMIN4	TUBG1	SLBP
EEF2K	POLR3E	1.92715	GEMIN4	CDK4	ATIC
EEF2K	UQCRC2	2.36332	DPP3	ATP5C1
EEF2K	VWA3A	1.00775	RPS6KA1	MAP3K11	MYO9B	DMWD	CYP2A6	DNAH7
POLR3E	MOSMO	1.52205	WDR77	TUBG1	UBE2L3	ARIH2
POLR3E	CDR2	3.07504	DKC1	SLBP
POLR3E	EEF2K	1.92715	ATIC	CDK4	GEMIN4
POLR3E	UQCRC2	5.1559	ATIC	CYC1
POLR3E	VWA3A	1.26534	ATIC	CYC1	UQCRC1	PPP2R1A	E2F4	CYP2A6	DNAH7
UQCRC2	MOSMO	1.81228	UBE2N	UBE2L3	ARIH2
UQCRC2	CDR2	4.60099	YWHAQ	MORF4L2
UQCRC2	EEF2K	2.36332	ATP5C1	DPP3
UQCRC2	POLR3E	5.1559	CYC1	ATIC
UQCRC2	VWA3A	1.48774	CYC1	UQCRC1	PPP2R1A	E2F4	CYP2A6	DNAH7
VWA3A	MOSMO	0.909482	DNAH7	CYP2A6	E2F4	PPP2R1A	ARIH2
VWA3A	CDR2	1.19967	DNAH7	CYP2A6	DMWD	TAOK2	AGPAT1	HYOU1	HSPA5	ARF4
VWA3A	EEF2K	1.00775	DNAH7	CYP2A6	DMWD	MYO9B	MAP3K11	RPS6KA1
VWA3A	POLR3E	1.26534	DNAH7	CYP2A6	E2F4	PPP2R1A	UQCRC1	CYC1	ATIC
VWA3A	UQCRC2	1.48774	DNAH7	CYP2A6	E2F4	PPP2R1A	UQCRC1	CYC1

### Sheet: Connector gene RVIS
Connector gene	CNV network	RVIS percentile score
PLEC	16p11.2	0.000296261
CELSR3	16p11.2	0.00112579
CPSF1	16p11.2	0.00361439
SMARCA4	16p11.2	0.00586597
TAOK2	Both	0.00586597
LAMC1	16p11.2	0.00924335
CHD3	16p11.2	0.00936185
EGFR	16p11.2	0.014102
BRF1	16p11.2	0.0160574
ITSN1	16p11.2	0.0170054
NTRK3	16p11.2	0.0173017
PLCG1	16p11.2	0.0175979
ATP2B2	16p11.2	0.018783
ARHGEF1	16p11.2	0.020442
HYOU1	16p12.1	0.020442
ASH1L	16p11.2	0.0219233
SMARCC2	16p11.2	0.0269598
PLA2G6	16p11.2	0.0303371
SRRT	16p11.2	0.0303371
HGS	16p11.2	0.0354328
LAMB2	16p11.2	0.0373882
MINK1	16p11.2	0.0373882
ARAP1	16p12.1	0.0388695
BAG6	16p11.2	0.0422468
PFKL	16p11.2	0.0489423
STRN4	16p11.2	0.0499496
HDAC5	16p11.2	0.0508977
MCM7	16p11.2	0.0524382
TRIM3	16p11.2	0.0573562
GAA	16p11.2	0.060852
GRK2	16p11.2	0.060852
CLPTM1	16p11.2	0.0618001
MAP3K10	16p11.2	0.0641702
PLOD3	16p11.2	0.06577
SEZ6L2	16p11.2	0.06577
TRIM28	16p11.2	0.0663625
AFF2	16p11.2	0.071636
RPS6KA1	16p12.1	0.0734135
SPG7	16p11.2	0.0760206
CBL	16p11.2	0.0767909
RUVBL2	16p11.2	0.078924
DDX23	16p11.2	0.086686
SOCS5	16p11.2	0.086686
LGALS3BP	16p11.2	0.0887599
CXXC1	16p11.2	0.0945073
MCM3	16p11.2	0.0945073
NUP85	16p11.2	0.0945073
ALS2CL	16p11.2	0.0978254
GPI	16p11.2	0.098655
POLD2	16p11.2	0.098655
NUCB1	16p11.2	0.101973
LRCH4	16p11.2	0.104936
CHPF	16p11.2	0.108254
MYO9B	Both	0.108254
LIMK1	16p11.2	0.11572
CCT7	16p11.2	0.121112
KAT5	16p11.2	0.126563
E2F4	Both	0.13788
GNAO1	16p11.2	0.13788
SGSM2	16p11.2	0.13788
TNK2	16p11.2	0.142679
MAP3K11	16p12.1	0.143213
RGL2	16p11.2	0.148486
APLP1	16p11.2	0.153463
ACTB	16p11.2	0.154293
RBM10	16p11.2	0.154293
RGS6	16p11.2	0.154293
PSMD2	16p11.2	0.158974
HTR6	16p11.2	0.161522
CAMK2B	16p11.2	0.170706
ADSL	16p11.2	0.175387
ERBB2	16p11.2	0.182438
FKBP8	16p11.2	0.183149
DMWD	Both	0.190851
HK3	16p11.2	0.190851
SASH1	16p11.2	0.190851
SLC25A1	16p11.2	0.209516
PLD3	16p11.2	0.212419
SLC11A1	16p11.2	0.212419
GNB2	16p11.2	0.219056
GRINA	16p11.2	0.219056
PKMYT1	16p11.2	0.228714
GRN	16p11.2	0.235528
MCM5	16p11.2	0.243764
WDTC1	16p11.2	0.243764
POLR2E	16p11.2	0.247497
PKM	16p11.2	0.254074
GAPDH	16p11.2	0.262784
ALPI	16p11.2	0.27019
TM7SF2	16p11.2	0.271197
ATP6V0D1	16p11.2	0.283463
MLF2	16p11.2	0.283463
PPP1CA	16p11.2	0.283463
PSMD8	16p11.2	0.283463
HRAS	16p11.2	0.296439
SLC25A11	16p11.2	0.296439
STK24	16p11.2	0.296439
ATP5F1C	16p12.1	0.309534
ATP5F1D	16p11.2	0.309534
GSK3A	16p11.2	0.309534
EFR3A	16p11.2	0.317177
CDK4	16p12.1	0.322569
ARIH2	16p12.1	0.32648
PSMD3	16p11.2	0.32648
CAPNS1	16p11.2	0.336138
GPR182	16p11.2	0.336138
UQCRC1	Both	0.336138
KIF22	16p11.2	0.348522
ARHGDIA	16p11.2	0.350181
CA11	16p11.2	0.350181
CYC1	16p12.1	0.350181
HSPA5	16p12.1	0.350181
PPP2CA	16p11.2	0.350181
PRR14	16p11.2	0.361083
TRIP13	16p11.2	0.36369
WDR77	16p12.1	0.377496
CFL1	16p11.2	0.392605
PPP2R1A	Both	0.397286
CLN3	16p11.2	0.4073
LSM3	16p11.2	0.4073
SMARCD1	16p11.2	0.4073
TUBG1	16p12.1	0.4073
ATP6V0C	16p11.2	0.423772
MAPK11	16p11.2	0.423772
TIMP3	16p11.2	0.423772
ARFGAP1	16p11.2	0.451739
APRT	16p11.2	0.456538
FANCA	16p11.2	0.456538
RALY	16p11.2	0.465367
PFN1	16p11.2	0.471707
YWHAQ	16p12.1	0.471707
ATP6V0B	16p11.2	0.489838
KAT7	16p11.2	0.489838
MORF4L2	16p12.1	0.489838
POLR2I	16p11.2	0.489838
RNASEH2A	16p11.2	0.489838
VAMP2	16p11.2	0.489838
BCAP31	16p11.2	0.52379
OTUB1	16p11.2	0.52379
SNAP25	16p11.2	0.52379
UBE2N	16p12.1	0.52379
LST1	16p11.2	0.541328
UBE2G1	16p12.1	0.541328
BLCAP	16p11.2	0.559223
LAMTOR2	16p11.2	0.559223
TAX1BP3	16p11.2	0.559223
ADRM1	16p11.2	0.57605
ARF4	16p12.1	0.57605
DNAJC4	16p11.2	0.57605
RNF11	16p12.1	0.57605
SLBP	16p12.1	0.57605
CDK16	16p11.2	0.592404
MRPL40	16p11.2	0.592404
UQCRQ	16p11.2	0.592404
DKC1	16p12.1	0.60775
EFNB3	16p11.2	0.60775
GABARAP	16p11.2	0.60775
PSD3	16p11.2	0.60775
UBE2D2	16p12.1	0.60775
CCDC9	16p11.2	0.615512
UBE2M	16p11.2	0.624578
AGPAT1	Both	0.637258
C9orf16	16p11.2	0.637258
POP7	16p11.2	0.637258
UBE2L3	16p12.1	0.637258
LSM2	16p11.2	0.663092
AGPAT2	16p11.2	0.670972
TROAP	16p11.2	0.675238
ATIC	16p12.1	0.695621
CDC6	16p11.2	0.697577
KIF2C	16p11.2	0.705753
RIN1	16p11.2	0.705753
NPC2	16p11.2	0.708064
CYP2A6	16p12.1	0.716656
E2F1	16p11.2	0.720566
CHAF1A	16p11.2	0.727914
ACY1	16p11.2	0.729751
CCNA2	16p11.2	0.747467
ATP6AP1	16p11.2	0.773775
ZYX	16p11.2	0.779463
IRF3	16p11.2	0.799135
SIX6	16p11.2	0.847544
AKR7A2	16p11.2	0.854299
FANCG	16p11.2	0.870652
CRYBB3	16p11.2	0.878237
DPP3	16p12.1	0.88748
DDX11	16p11.2	0.910588
ACAN	16p11.2	0.936659
PRRC2A	16p11.2	0.980091
PDIA2	16p11.2	0.98892
GEMIN4	16p12.1	0.99449
DNAH7	16p12.1	0.998163
FBXO2	16p11.2	NA
HGH1	16p11.2	NA
PRDM8	16p11.2	NA
SF3A2	16p11.2	NA
TSPY1	16p11.2	NA

### Sheet: EEF2K VWA3A connectivity
	VWA3A connectivity	EEF2K connectivity
MOSMO	0.90948	1.15
CDR2	1.1997	1.7316
EEF2K	1.0077	NA
POLR3E	1.2653	1.9272
UQCRC2	1.4877	2.3633
VWA3A	NA	1.0077
Average against all 16p12.1 genes	1.17398	1.63596
Average against all genes in the genome	1.33834	1.62624
Percentile against all 16p12.1 genes	5.22612	29.4372
Percentile against all genes in the genome	11.993	28.8232
